# Phospholipid isotope tracing reveals β-catenin-driven suppression of phosphatidylcholine metabolism in hepatocellular carcinoma

**DOI:** 10.1101/2023.10.12.562134

**Authors:** Chad VanSant-Webb, Hayden K. Low, Junko Kuramoto, Claire E. Stanley, Hantao Qiang, Audrey Su, Alexis N. Ross, Chad G. Cooper, James E. Cox, Scott A. Summers, Kimberley J. Evason, Gregory S. Ducker

## Abstract

**Background and Aims:** Activating mutations in the *CTNNB1* gene encoding β-catenin are among the most frequently observed oncogenic alterations in hepatocellular carcinoma (HCC). HCC with *CTNNB1* mutations show profound alterations in lipid metabolism including increases in fatty acid oxidation and transformation of the phospholipidome, but it is unclear how these changes arise and whether they contribute to the oncogenic program in HCC.

**Methods:** We employed untargeted lipidomics and targeted isotope tracing to quantify phospholipid production fluxes in an inducible human liver cell line expressing mutant β-catenin, as well as in transgenic zebrafish with activated β-catenin-driven HCC.

**Results:** In both models, activated β-catenin expression was associated with large changes in the lipidome including conserved increases in acylcarnitines and ceramides and decreases in triglycerides. Lipid flux analysis in human cells revealed a large reduction in phosphatidylcholine (PC) production rates as assayed by choline tracer incorporation. We developed isotope tracing lipid flux analysis for zebrafish and observed similar reductions in phosphatidylcholine synthesis flux accomplished by sex-specific mechanisms.

**Conclusions:** The integration of isotope tracing with lipid abundances highlights specific lipid class transformations downstream of β-catenin signaling in HCC and suggests future HCC-specific lipid metabolic targets.

**Synopsis:** In this work, we show by lipid specific isotope tracing that mutations in the oncogene *CTNNB1* leads to conserved changes in lipid metabolism in hepatocellular carcinoma. These include the stimulation of fatty acid oxidation and a suppression of phosphorylcholine synthesis.
