## Supplemental Data File 4 for "Phospholipid isotope tracing reveals β-catenin-driven suppression of phosphatidylcholine metabolism in hepatocellular carcinoma"

### Sheet: Human and Zebrafish RNAseq
Human Ensembl id	Human Gene Name	Zebrafish Ensembl id	Zebrafish Gene Name	Gene Description	TCGA-LIHC Tumor Vs Non-Tumor		LIHC-NESTED CTNNB1 Analysis						Zebrafish
							Nested Interactions CTNNB1 Mutated vs CTNNB1 WT		Nested (Male) CTNNB1 Mutated vs NT		Nested (Male) CTNNB1 WT vs NT		Male Tg ABC-HCC zebrafish vs Male Non-Transgenic Control Siblings		Female Tg ABC-HCC zebrafish vs Female Non-Transgenic Control Siblings
					L2FC	padj	L2FC	padj	L2FC	padj	L2FC	padj	L2FC	padj	L2FC	padj
ENSG00000073734	ABCB11	ENSDARG00000011573	abcb11a	ATP binding cassette subfamily B member 11	-0.98549	1.08435e-06	-0.188451	0.934885	-1.0922	0.0452057	-0.903746	0.129821	2.84987	0.0011197	2.63236	0.0030648
ENSG00000073734	ABCB11	ENSDARG00000070078	abcb11b		-	-	-	-	-	-	-	-	-0.834463	0.120164	-0.423595	0.643215
ENSG00000101986	ABCD1	ENSDARG00000074876	abcd1	ATP binding cassette subfamily D member 1	0.721813	8.72581e-08	0.61805	0.429934	1.06183	0.000521164	0.443783	0.22486	-1.0559	0.0219374	-1.15118	0.0254219
ENSG00000173208	ABCD2	ENSDARG00000059409	ABCD2	ATP binding cassette subfamily D member 2	-0.401027	0.0926157	0.463465	0.848111	-0.639193	0.406216	-1.10266	0.135956	N/D	N/D	-1.99578	0.0136653
ENSG00000117528	ABCD3	ENSDARG00000104085	abcd3a	ATP binding cassette subfamily D member 3	-0.609597	7.85191e-09	0.310707	0.610526	-0.303331	0.191399	-0.614038	0.00602587	-0.951344	0.00293684	-0.152202	0.868193
ENSG00000117528	ABCD3	ENSDARG00000002947	abcd3b		-	-	-	-	-	-	-	-	0.355775	0.453654	-0.689981	0.406803
ENSG00000119688	ABCD4	ENSDARG00000061770	abcd4	ATP binding cassette subfamily D member 4	-0.596073	2.85928e-12	-0.489503	0.269259	-0.721295	0.000159343	-0.231791	0.329008	0.774652	0.0190708	0.769217	0.213576
ENSG00000143994	ABHD1	-	-	abhydrolase domain containing 1	-0.497449	0.00393735	1.86804	0.0408045	1.10889	0.0272238	-0.759154	0.183298	N/A	N/A	N/A	N/A
ENSG00000144827	ABHD10	ENSDARG00000076435	abhd10a	abhydrolase domain containing 10	-0.332645	1.70718e-06	0.123796	0.782967	-0.0985816	0.532126	-0.222378	0.140178	-0.884554	0.0534317	-0.0939215	0.903571
ENSG00000144827	ABHD10	ENSDARG00000075627	abhd10b		-	-	-	-	-	-	-	-	N/D	N/D	-0.207619	0.74632
ENSG00000106077	ABHD11	ENSDARG00000069501	abhd11	abhydrolase domain containing 11	0.427374	0.000837489	-0.503637	0.440917	0.00969113	0.981241	0.513328	0.0710503	-0.491418	0.305659	0.501044	0.427908
ENSG00000100997	ABHD12	ENSDARG00000071004	abhd12	abhydrolase domain containing 12	0.668442	4.12243e-11	-0.430581	0.461367	0.239609	0.351227	0.67019	0.00470205	-0.242856	0.372893	0.14163	0.869283
ENSG00000131969	ABHD12B	ENSDARG00000092071	si:ch211-117n7.6	abhydrolase domain containing 12B	0.313052	0.990566	-0.146694	0.951228	0.367759	0.567036	0.514453	0.43971	-1.91101	6.18811e-10	-0.837414	0.267774
ENSG00000131969	ABHD12B	ENSDARG00000069828	si:ch211-117n7.7		-	-	-	-	-	-	-	-	0.298959	0.68131	0.0798067	0.92771
ENSG00000139826	ABHD13	ENSDARG00000059209	abhd13	abhydrolase domain containing 13	-0.570844	2.60292e-09	-0.190356	0.824025	-0.7317	0.00249961	-0.541344	0.0403596	-0.561967	0.321107	-0.447413	0.437059
ENSG00000248487	ABHD14A	ENSDARG00000058367	abhd14a	abhydrolase domain containing 14A	0.106821	0.397767	-0.0590681	0.952576	0.280409	0.238257	0.339477	0.17406	-1.02386	0.00815451	-0.364957	0.594635
ENSG00000114779	ABHD14B	ENSDARG00000100531	abhd14b	abhydrolase domain containing 14B	-0.477766	2.0588e-05	0.279445	0.731488	-0.135238	0.674012	-0.414683	0.155028	0.29514	0.282063	0.101474	0.843511
ENSG00000168792	ABHD15	ENSDARG00000078768	abhd15a	abhydrolase domain containing 15	-0.855572	1.06644e-07	-1.2032	0.016917	-1.46677	6.3199e-08	-0.263567	0.467087	0.292147	0.541571	2.63888	0.00099583
ENSG00000168792	ABHD15	ENSDARG00000099229	abhd15b (CU929119.1)		-	-	-	-	-	-	-	-	-1.12898	0.158612	-0.624331	0.485917
ENSG00000204427	ABHD16A	ENSDARG00000078929	abhd16a	abhydrolase domain containing 16A	0.257455	0.0231301	-0.0697993	0.952318	0.169203	0.586067	0.239002	0.46174	0.0960987	0.715644	-0.577037	0.107625
ENSG00000129968	ABHD17A	ENSDARG00000091433	abhd17aa	abhydrolase domain containing 17A	0.183538	0.0753478	-0.00663038	0.995802	0.0904749	0.747348	0.0971053	0.755285	0.221702	0.675974	-0.219128	0.767669
ENSG00000129968	ABHD17A	ENSDARG00000043084	abhd17ab		-	-	-	-	-	-	-	-	-0.205287	0.635633	0.293165	0.630672
ENSG00000107362	ABHD17B	ENSDARG00000035571	abhd17b	abhydrolase domain containing 17B	-0.281981	0.00106531	0.13997	0.87809	-0.180439	0.519542	-0.32041	0.253633	1.02842	1.42746e-06	0.654407	0.132266
ENSG00000136379	ABHD17C	ENSDARG00000058452	abhd17c	abhydrolase domain containing 17C	0.350584	0.0339792	0.470931	0.627275	0.444186	0.22423	-0.0267454	0.962615	0.0750848	0.87516	-0.146681	0.751119
ENSG00000164074	ABHD18	ENSDARG00000101961	abhd18	abhydrolase domain containing 18	-0.729815	1.00768e-13	0.0792856	0.945143	-0.632533	0.0163789	-0.711819	0.00905564	0.440729	0.164823	0.470143	0.455842
ENSG00000140526	ABHD2	ENSDARG00000025797	abhd2a	abhydrolase domain containing 2	-0.835779	1.28194e-08	-0.311246	0.757351	-0.93103	0.00214343	-0.619784	0.0655156	-0.694675	0.0358388	0.130102	0.90177
ENSG00000140526	ABHD2	ENSDARG00000045804	abhd2b		-	-	-	-	-	-	-	-	N/D	N/D	N/D	N/D
ENSG00000158201	ABHD3	ENSDARG00000018809	abhd3	abhydrolase domain containing 3	0.0843766	0.58454	-0.109944	0.872196	-0.353531	0.0566898	-0.243587	0.247311	-2.5091	9.23246e-11	-0.931088	0.291354
ENSG00000100439	ABHD4	ENSDARG00000102887	abhd4	abhydrolase domain containing 4	0.714699	1.19071e-11	0.444197	0.405026	0.901704	1.4819e-05	0.457507	0.0520507	-0.400994	0.342075	-0.360259	0.671624
ENSG00000011198	ABHD5	ENSDARG00000099189	abhd5a	abhydrolase domain containing 5	-0.262559	0.0391579	-0.407655	0.563537	-0.41656	0.127771	-0.00890551	0.981633	0.339815	0.654851	-0.383633	0.63677
ENSG00000011198	ABHD5	ENSDARG00000100388	abhd5b		-	-	-	-	-	-	-	-	N/D	N/D	N/D	N/D
ENSG00000163686	ABHD6	ENSDARG00000060756	abhd6a	abhydrolase domain containing 6	-0.9993	2.25667e-13	0.910949	0.0896622	-0.279582	0.366309	-1.19053	1.10525e-05	-1.0802	0.00288686	-1.82595	1.91932e-06
ENSG00000163686	ABHD6	ENSDARG00000070894	abhd6b		-	-	-	-	-	-	-	-	5.43373	1.03017e-07	0.0221626	0.990498
ENSG00000127220	ABHD8	ENSDARG00000103518	abhd8a	abhydrolase domain containing 8	0.127962	0.338396	0.00985356	0.994463	0.112641	0.730088	0.102788	0.781082	N/D	N/D	N/D	N/D
ENSG00000127220	ABHD8	ENSDARG00000076620	abhd8b		-	-	-	-	-	-	-	-	2.23476	0.00272979	0.127599	0.916439
ENSG00000060971	ACAA1	ENSDARG00000004687	acaa1	acetyl-CoA acyltransferase 1	-1.50908	9.2002e-25	-0.185364	0.895548	-1.3714	8.18079e-05	-1.18604	0.00123721	-0.491522	0.0457202	0.0142825	0.982939
ENSG00000167315	ACAA2	ENSDARG00000038881	acaa2	acetyl-CoA acyltransferase 2	-1.51426	4.81908e-23	-0.656015	0.49133	-1.82768	1.25323e-07	-1.17167	0.001712	-0.830364	0.0122723	0.386995	0.646348
ENSG00000278540	ACACA	ENSDARG00000078512	acaca	acetyl-CoA carboxylase alpha	0.96768	4.91956e-12	0.478014	0.580087	1.16523	0.000112413	0.687215	0.0408116	-0.389977	0.618925	-0.745565	0.580121
ENSG00000076555	ACACB	ENSDARG00000061994	acacb	acetyl-CoA carboxylase beta	-1.18629	1.02348e-11	-1.9367	5.01323e-05	-2.15074	9.63415e-14	-0.214045	0.605528	-1.75096	2.77368e-07	-0.749756	0.1493
ENSG00000111271	ACAD10	-	-	acyl-CoA dehydrogenase family member 10	-0.374876	0.000615733	-0.395651	0.548668	-0.380373	0.141652	0.0152774	0.96973	N/A	N/A	N/A	N/A
ENSG00000240303	ACAD11	ENSDARG00000045411	acad11	acyl-CoA dehydrogenase family member 11	-1.4986	1.83288e-15	-0.579457	0.641342	-1.733	2.40203e-05	-1.15354	0.00957724	-1.05583	0.00370313	-0.485493	0.579596
ENSG00000115361	ACADL	ENSDARG00000088357	acadl	acyl-CoA dehydrogenase, long chain	-1.68045	1.61813e-11	-1.25498	0.512233	-2.3946	0.000698772	-1.13962	0.166222	-1.11974	0.0033775	-0.356993	0.651567
ENSG00000117054	ACADM	ENSDARG00000038900	acadm	acyl-CoA dehydrogenase, C-4 to C-12 straight chain	-1.05007	2.32066e-17	-0.6155	0.349544	-1.3501	3.04788e-07	-0.734604	0.0117449	-1.67484	2.63286e-16	0.285096	0.768482
ENSG00000122971	ACADS	ENSDARG00000030781	acads	acyl-CoA dehydrogenase, C-2 to C-3 short chain	-1.93063	7.72486e-36	-0.417123	0.774524	-2.19991	8.68754e-08	-1.78279	3.62389e-05	-2.43338	3.8086e-19	-0.532227	0.574771
ENSG00000072778	ACADVL	ENSDARG00000016687	acadvl	acyl-CoA dehydrogenase, very long chain	-0.791238	5.21368e-09	0.62472	0.452087	-0.492973	0.158065	-1.11769	0.000770888	-1.51037	3.05054e-10	-0.39669	0.703886
ENSG00000075239	ACAT1	ENSDARG00000045888	acat1	acetyl-CoA acetyltransferase 1	-1.23798	5.9768e-20	-0.22351	0.870202	-1.27426	0.000263064	-1.05075	0.00467464	-1.18212	1.61612e-05	-0.354952	0.581439
ENSG00000120437	ACAT2	ENSDARG00000007127	acat2	acetyl-CoA acetyltransferase 2	-0.608201	0.000161306	-0.823444	0.260301	-0.862295	0.00826225	-0.0388514	0.943388	1.9307	0.00016403	-0.31075	0.81314
ENSG00000167769	ACER1	ENSDARG00000010347	acer1	alkaline ceramidase 1	-1.64667	8.68814e-10	2.17601	0.363309	-0.6015	0.601223	-2.77751	0.0117712	N/D	N/D	N/D	N/D
ENSG00000177076	ACER2	ENSDARG00000077782	acer2	alkaline ceramidase 2	-0.771878	2.04287e-05	-0.218761	0.914587	-1.0601	0.0353077	-0.841343	0.124101	-1.37964	0.0105279	-0.318066	0.721012
ENSG00000078124	ACER3	ENSDARG00000093366	acer3	alkaline ceramidase 3	0.0806084	0.446783	-0.202771	0.820774	-0.0399962	0.913924	0.162774	0.639217	-1.16964	0.0021871	-0.727278	0.366903
ENSG00000101473	ACOT8	ENSDARG00000014138	acot8	acyl-CoA thioesterase 8	0.358398	0.0013829	-0.534522	0.3571	0.151195	0.60994	0.685717	0.00673892	0.0909994	0.932552	0.627897	0.551871
ENSG00000161533	ACOX1	ENSDARG00000014727	acox1	acyl-CoA oxidase 1	-0.867105	8.29301e-11	-0.43411	0.60961	-0.986918	0.000792008	-0.552808	0.0974842	-0.930639	0.00703986	-0.202372	0.830031
ENSG00000168306	ACOX2	-	-	acyl-CoA oxidase 2	-1.14446	1.3272e-12	-0.568339	0.5337	-1.24384	0.000163477	-0.675503	0.0697715	N/A	N/A	N/A	N/A
ENSG00000087008	ACOX3	ENSDARG00000038865	acox3	acyl-CoA oxidase 3, pristanoyl	-0.399403	0.000176034	-0.442196	0.468854	-0.893605	0.000105543	-0.451409	0.0860065	-1.82116	2.06931e-13	-0.377145	0.529767
ENSG00000153093	ACOXL	ENSDARG00000020149	acoxl	acyl-CoA oxidase like	0.0653945	0.921529	-2.09006		-1.46039	0.0800733	0.629666	0.487809	-0.350366	0.555284	-0.773438	0.214028
ENSG00000142208	AKT1	ENSDARG00000099657	akt1	AKT serine/threonine kinase 1	-0.542387	8.39464e-07	-0.676078	0.176024	-1.1106	8.68976e-07	-0.434522	0.099084	-1.39802	8.24201e-07	-0.0226592	0.983193
-	-	ENSDARG00000074667	akt1s1		-	-	-	-	-	-	-	-	-0.694963	0.000484481	0.372975	0.443712
ENSG00000105221	AKT2	ENSDARG00000011219	akt2	AKT serine/threonine kinase 2	-0.335807	1.20259e-05	-0.0638029	0.934056	-0.408845	0.0233075	-0.345042	0.0771835	0.668728	0.0475364	0.424277	0.316013
-	-	ENSDARG00000103612	akt2l		-	-	-	-	-	-	-	-	-1.34395	2.43606e-11	-0.787632	0.108701
ENSG00000117020	AKT3	ENSDARG00000104810	akt3a	AKT serine/threonine kinase 3	-0.623502	1.15784e-05	-0.858014	0.282157	-1.35614	7.0604e-05	-0.498124	0.223769	-1.27031	0.0147432	-0.264125	0.788741
ENSG00000117020	AKT3	ENSDARG00000087205	akt3b		-	-	-	-	-	-	-	-	-1.43997	0.0259153	0.0247243	0.982445
ENSG00000166971	AKTIP	ENSDARG00000026862	aktip	AKT interacting protein	-0.225096	0.0738314	0.137277	0.89431	-0.146784	0.650768	-0.284061	0.377173	0.211781	0.340964	0.0250858	0.970861
ENSG00000144908	ALDH1L1	ENSDARG00000077004	aldh1l1	aldehyde dehydrogenase 1 family member L1	-0.674471	8.35977e-05	1.3173	0.0496268	0.500086	0.196459	-0.817214	0.0339639	-1.5649	0.00136453	-0.985285	0.257415
ENSG00000136010	ALDH1L2	ENSDARG00000070230	aldh1l2	aldehyde dehydrogenase 1 family member L2	0.215172	0.478529	-0.866905	0.402379	-0.535928	0.256553	0.330977	0.533475	2.03408	4.96748e-06	-1.5637	0.0483739
ENSG00000242110	AMACR	ENSDARG00000057435	amacr	alpha-methylacyl-CoA racemase	-0.0237215	0.232326	1.93734	0.00044257	1.29899	0.000117916	-0.638342	0.0992309	-0.977678	0.0121865	0.568157	0.337235
ENSG00000104763	ASAH1	ENSDARG00000037091	asah1a	N-acylsphingosine amidohydrolase 1	-0.498236	1.16434e-05	-0.394408	0.656501	-0.764529	0.0110125	-0.370121	0.30207	0.746805	0.153444	0.450637	0.511995
ENSG00000104763	ASAH1	ENSDARG00000034817	asah1b		-	-	-	-	-	-	-	-	-0.322836	0.104861	0.121036	0.881024
ENSG00000188611	ASAH2	ENSDARG00000012829	asah2	N-acylsphingosine amidohydrolase 2	0.0762057	0.660131	-0.443871	0.812249	-0.146699	0.840993	0.297173	0.692132	N/D	N/D	1.71253	0.122364
ENSG00000204147	ASAH2B	-	-	N-acylsphingosine amidohydrolase 2B	-0.172279	0.102961	0.429712	0.467236	0.0802655	0.791199	-0.349447	0.187083	N/A	N/A	N/A	N/A
ENSG00000148090	AUH	ENSDARG00000042975	auh	AU RNA binding methylglutaconyl-CoA hydratase	-0.356484	0.00194865	0.312022	0.732757	-0.283735	0.383637	-0.595756	0.0567441	-0.748542	0.0293417	-0.452235	0.346829
ENSG00000161267	BDH1	ENSDARG00000059388	bdh1	3-hydroxybutyrate dehydrogenase 1	-0.891953	8.04389e-16	-0.356008	0.692681	-0.944874	0.00105575	-0.588866	0.0672227	-0.696404	0.038567	-0.200316	0.788142
ENSG00000164039	BDH2	ENSDARG00000052696	bdh2	3-hydroxybutyrate dehydrogenase 2	-1.65802	7.83297e-26	-1.05369	0.180549	-2.31532	2.75547e-11	-1.26163	0.000841059	-0.823923	0.281867	-0.529311	0.548495
ENSG00000145692	BHMT	ENSDARG00000013430	bhmt	betaine--homocysteine S-methyltransferase	-1.74458	6.97854e-15	-2.0689	0.045632	-2.81394	9.45311e-08	-0.745041	0.257091	0.740268	0.0310733	1.51679	0.0704015
ENSG00000132840	BHMT2	-	-	betaine--homocysteine S-methyltransferase 2	-0.645994	7.24134e-07	-0.291159	0.744808	-0.623518	0.02693	-0.332359	0.318234	N/A	N/A	N/A	N/A
ENSG00000100422	CERK	ENSDARG00000069169	cerk	ceramide kinase	0.268191	0.0737719	0.611711	0.203416	0.395567	0.0896682	-0.216144	0.43883	-0.648225	0.0667339	-0.0546104	0.946806
ENSG00000188452	CERKL	ENSDARG00000079397	cerkl	ceramide kinase like	-0.617757	2.58521e-05	0.351008	0.740806	-0.699713	0.0397097	-1.05072	0.00173495	N/D	N/D	-0.402554	0.773455
ENSG00000223802	CERS1	ENSDARG00000063412	cers1	ceramide synthase 1	2.48907	0.000381109	0.256916	0.956171	1.97563	0.0738061	1.71871	0.122379	-2.11855	0.00598819	-0.532243	0.361641
ENSG00000143418	CERS2	ENSDARG00000013704	cers2a	ceramide synthase 2	0.391621	0.000471862	-0.116503	0.876621	0.34647	0.0907509	0.462973	0.0267448	0.0525704	0.943572	-0.313609	0.570391
ENSG00000143418	CERS2	ENSDARG00000058992	cers2b		-	-	-	-	-	-	-	-	0.723714	0.0247091	0.171274	0.837458
ENSG00000154227	CERS3	ENSDARG00000078541	cers3a	ceramide synthase 3	-	-	-	-	-	-	-	-	-1.35323	0.00162373	-0.378251	0.740221
ENSG00000154227	CERS3	ENSDARG00000036337	cers3b		-	-	-	-	-	-	-	-	-0.756676	0.472964	-2.23705	0.0028515
ENSG00000090661	CERS4	ENSDARG00000031387	cers4a	ceramide synthase 4	-0.166709	0.19465	0.695302	0.454062	0.112814	0.815894	-0.582488	0.162099	-0.246756	0.868473	N/D	N/D
ENSG00000090661	CERS4	ENSDARG00000018619	cers4b		-	-	-	-	-	-	-	-	N/D	N/D	N/D	N/D
ENSG00000139624	CERS5	ENSDARG00000002365	cers5	ceramide synthase 5	0.346248	2.22211e-06	-0.00666343	0.994879	0.21191	0.293149	0.218573	0.317634	0.454929	0.266697	0.207118	0.735385
ENSG00000172292	CERS6	ENSDARG00000053583	cers6	ceramide synthase 6	-0.0289338	0.740688	-0.734431	0.292969	-0.397505	0.234041	0.336926	0.367893	N/D	N/D	N/D	N/D
ENSG00000111666	CHPT1	ENSDARG00000014572	chpt1	choline phosphotransferase 1	-0.172729	0.107115	-0.285435	0.707166	-0.205165	0.470474	0.0802708	0.824824	-1.39133	2.18506e-10	-1.05476	0.0173904
ENSG00000118432	CNR1	ENSDARG00000009020	cnr1	cannabinoid receptor 1	1.52217	0.0449614	-0.0931445	0.980706	0.918509	0.307449	1.01165	0.276617	N/D	N/D	N/D	N/D
ENSG00000188822	CNR2	ENSDARG00000039970	cnr2	cannabinoid receptor 2	-1.62015	5.63786e-11	-0.133081	0.969256	-2.2701	0.00114765	-2.13702	0.00271083	-2.77516	0.0085251	-2.48814	0.00571217
ENSG00000110090	CPT1A	ENSDARG00000059770	cpt1aa	carnitine palmitoyltransferase 1A	-0.485102	0.00114582	-0.0554427	0.977048	-0.505835	0.232199	-0.450392	0.338278	1.26287	0.00411661	-0.550994	0.390427
ENSG00000110090	CPT1A	ENSDARG00000062054	cpt1ab		-	-	-	-	-	-	-	-	-0.755179	0.067609	2.1587	0.00182772
ENSG00000205560	CPT1B	ENSDARG00000058285	cpt1b	carnitine palmitoyltransferase 1B	0.3972	0.048428	0.281567	0.876123	0.453248	0.400427	0.171681	0.800508	-2.75438	0.000247744	1.10849	0.278223
ENSG00000169169	CPT1C	ENSDARG00000037943	cpt1cb	carnitine palmitoyltransferase 1C	0.68647	0.000463219	0.84067	0.447825	1.01473	0.0224668	0.174063	0.783745	N/D	N/D	-0.124763	0.947052
ENSG00000157184	CPT2	ENSDARG00000038618	cpt2	carnitine palmitoyltransferase 2	-1.01988	1.18188e-15	0.279743	0.77136	-0.851209	0.00280987	-1.13095	8.7942e-05	-0.274749	0.584747	0.656931	0.252645
ENSG00000095321	CRAT	ENSDARG00000040248	crata	carnitine O-acetyltransferase	-0.618181	1.69228e-08	0.145998	0.895337	-0.514668	0.080877	-0.660666	0.0288451	-1.16153	0.000181604	0.580012	0.416335
ENSG00000095321	CRAT	ENSDARG00000098782	cratb		-	-	-	-	-	-	-	-	1.0967	0.000717819	-0.0245161	0.970861
ENSG00000005469	CROT	ENSDARG00000040352	crot	carnitine O-octanoyltransferase	-0.336964	0.0166053	-0.97662	0.121809	-1.13021	0.000196036	-0.153595	0.726558	-0.743386	0.0260653	0.270692	0.796832
ENSG00000104325	DECR1	ENSDARG00000003869	decr1	2,4-dienoyl-CoA reductase 1	-0.615726	2.68825e-06	0.165336	0.903912	-0.3962	0.297528	-0.561536	0.14953	-0.988951	0.000131863	0.730066	0.272811
ENSG00000242612	DECR2	ENSDARG00000045257	decr2	2,4-dienoyl-CoA reductase 2	-0.161522	0.167089	0.687471	0.290114	0.317148	0.318037	-0.370323	0.273867	-0.280664	0.42415	0.559434	0.469521
ENSG00000143753	DEGS1	ENSDARG00000007347	degs1	delta 4-desaturase, sphingolipid 1	0.350873	0.000483712	0.16675	0.862814	0.524119	0.048301	0.357369	0.235839	-0.260483	0.58153	-0.20345	0.811415
ENSG00000168350	DEGS2	ENSDARG00000042544	degs2	delta 4-desaturase, sphingolipid 2	0.0718115	0.230315	-1.10661	0.48872	-0.65433	0.344403	0.452282	0.570238	0.0359667	0.960063	-0.707348	0.390825
ENSG00000104823	ECH1	ENSDARG00000012915	ech1	enoyl-CoA hydratase 1	-0.737605	4.11981e-08	0.366788	0.740806	-0.432494	0.251039	-0.799282	0.0304445	-0.862951	0.00274491	-0.114212	0.903571
ENSG00000093144	ECHDC1	-	-	ethylmalonyl-CoA decarboxylase 1	-0.76817	2.25958e-07	-0.234337	0.805124	-0.621595	0.0268803	-0.387259	0.22965	N/A	N/A	N/A	N/A
ENSG00000121310	ECHDC2	ENSDARG00000016607	echdc2	enoyl-CoA hydratase domain containing 2	-0.95302	4.4746e-12	-0.134398	0.90429	-0.848123	0.002123	-0.713725	0.0157407	0.0556035	0.946013	-0.26159	0.827739
ENSG00000134463	ECHDC3	ENSDARG00000099787	echdc3	enoyl-CoA hydratase domain containing 3	-0.842044	4.99891e-05	-0.0272436	0.98605	-0.540929	0.114566	-0.513686	0.16597	-0.0971323	0.813411	0.147783	0.880183
ENSG00000127884	ECHS1	ENSDARG00000001578	echs1	enoyl-CoA hydratase, short chain 1	-1.14499	4.54763e-18	0.359915	0.758002	-0.992867	0.00507718	-1.35278	0.000158867	-0.941139	9.20008e-07	0.013911	0.985065
ENSG00000167969	ECI1	ENSDARG00000018002	eci1	enoyl-CoA delta isomerase 1	-0.196746	0.106664	0.29127	0.786943	-0.0753338	0.863013	-0.366603	0.34499	-0.763383	0.0399135	0.42972	0.574035
ENSG00000198721	ECI2	ENSDARG00000102412	eci2	enoyl-CoA delta isomerase 2	-0.403006	0.00025818	-0.0817627	0.939613	-0.236518	0.400673	-0.154755	0.64327	-1.10646	2.48251e-09	-0.056787	0.940833
ENSG00000113790	EHHADH	ENSDARG00000070029	ehhadh	enoyl-CoA hydratase and 3-hydroxyacyl CoA dehydrogenase	-1.12471	1.69986e-09	-0.168332	0.915579	-0.926086	0.0155753	-0.757754	0.0684518	-1.94987	1.37677e-08	-0.709517	0.249457
ENSG00000140374	ETFA	ENSDARG00000101631	etfa	electron transfer flavoprotein alpha subunit	-0.462494	6.76099e-05	0.0202025	0.989256	-0.378158	0.284053	-0.39836	0.29767	-0.338031	0.112086	-0.0127645	0.988745
ENSG00000105379	ETFB	ENSDARG00000009250	etfb	electron transfer flavoprotein beta subunit	-0.399052	0.00259921	0.509254	0.587175	-0.148742	0.729879	-0.657997	0.0755075	-0.714127	0.00337492	-0.0432775	0.922957
ENSG00000139160	ETFBKMT	ENSDARG00000079080	etfbkmt	electron transfer flavoprotein beta subunit lysine methyltransferase	-0.520526	1.63647e-06	0.0197771	0.98605	-0.25284	0.336427	-0.272617	0.338472	-0.164406	0.706249	-1.12915	0.131958
ENSG00000171503	ETFDH	ENSDARG00000038834	etfdh	electron transfer flavoprotein dehydrogenase	-1.51247	5.01111e-30	-0.205668	0.865495	-1.60012	1.68058e-07	-1.39445	1.21115e-05	-0.266933	0.220477	-0.0834846	0.942271
ENSG00000163586	FABP1	ENSDARG00000019357	fabp1a		-	-	-	-	-	-	-	-	N/D	N/D	N/D	N/D
ENSG00000163586	FABP1	ENSDARG00000059227	fabp1b.1	fatty acid binding protein 1	-1.7309	4.88319e-13	-1.2159	0.314212	-3.04151	5.00711e-10	-1.8256	0.000544979	3.48583	0.00208896	6.06443	1.19731e-15
ENSG00000163586	FABP1	ENSDARG00000103398	fabp1b.2		-	-	-	-	-	-	-	-	N/D	N/D	N/D	N/D
ENSG00000105607	GCDH	ENSDARG00000037057	gcdha	glutaryl-CoA dehydrogenase	-1.18092	4.54676e-13	-0.330037	0.815147	-1.02728	0.0125514	-0.697243	0.130374	-0.715086	0.000692527	-0.401918	0.598539
ENSG00000105607	GCDH	ENSDARG00000098831	gcdhb		-	-	-	-	-	-	-	-	-2.31002	5.22633e-13	-0.758943	0.159479
ENSG00000138796	HADH	ENSDARG00000030765	hadh	hydroxyacyl-CoA dehydrogenase	-0.764584	4.74314e-09	0.185634	0.882894	-0.521374	0.129713	-0.707008	0.0438502	-1.07188	4.64724e-05	-0.729698	0.239777
ENSG00000084754	HADHA	ENSDARG00000057128	hadhaa	hydroxyacyl-CoA dehydrogenase/3-ketoacyl-CoA thiolase/enoyl-CoA hydratase (trifunctional protein), alpha subunit	-0.26738	0.00540649	-0.168121	0.844058	-0.339588	0.181515	-0.171467	0.580557	-1.46543	0.000113465	0.102262	0.9077
ENSG00000084754	HADHA	ENSDARG00000060594	hadhab		-	-	-	-	-	-	-	-	-0.56237	0.174977	0.270317	0.584803
ENSG00000138029	HADHB	ENSDARG00000102055	hadhb	hydroxyacyl-CoA dehydrogenase/3-ketoacyl-CoA thiolase/enoyl-CoA hydratase (trifunctional protein), beta subunit	-0.571624	2.11643e-06	-0.0428437	0.977048	-0.602458	0.0545355	-0.559614	0.0963943	-1.64617	0.000128091	0.262356	0.752186
ENSG00000203857	HSD3B1	ENSDARG00000069926	hsd3b1	hydroxy-delta-5-steroid dehydrogenase, 3 beta- and steroid delta-isomerase 1	-0.962011	9.7488e-08	-3.32082	0.0617465	-4.61068	6.94682e-07	-1.28986	0.214989	N/D	N/D	-1.21144	0.308023
ENSG00000099377	HSD3B7	ENSDARG00000036966	hsd3b7	hydroxy-delta-5-steroid dehydrogenase, 3 beta- and steroid delta-isomerase 7	-0.0754055	0.4774	0.0489497	0.97542	0.0784789	0.853333	0.0295292	0.955745	-1.36173	0.000826494	0.720595	0.421628
ENSG00000167733	HSD11B1L	ENSDARG00000071377	hsd11b1la	hydroxysteroid 11-beta dehydrogenase 1 like	-0.0512824	0.606934	0.388061	0.706523	0.249365	0.522104	-0.138696	0.772897	-0.743758	0.023784	-0.15532	0.880183
ENSG00000176387	HSD11B2	ENSDARG00000001975	hsd11b2	hydroxysteroid 11-beta dehydrogenase 2	0.674651	0.00122897	-0.181844	0.895885	0.638354	0.0842248	0.820198	0.0304464	-3.24319	7.7094e-09	-0.720347	0.444149
ENSG00000108786	HSD17B1	ENSDARG00000027469	hsd17b1	hydroxysteroid 17-beta dehydrogenase 1	0.483449	8.87681e-05	0.293384	0.758749	0.674141	0.0229453	0.380756	0.269508	N/D	N/D	-0.212672	0.906669
ENSG00000072506	HSD17B10	ENSDARG00000017781	hsd17b10	hydroxysteroid 17-beta dehydrogenase 10	-0.319189	0.012302	-0.0469948	0.975333	-0.0480157	0.91032	-0.00102086	0.998016	0.999878	0.00189231	0.542325	0.399558
ENSG00000149084	HSD17B12	ENSDARG00000015709	hsd17b12a	hydroxysteroid 17-beta dehydrogenase 12	-0.635438	3.70878e-06	-0.445932	0.641342	-0.869813	0.00788111	-0.423881	0.275603	0.921584	0.319651	-0.475037	0.707413
ENSG00000149084	HSD17B12	ENSDARG00000035872	hsd17b12b		-	-	-	-	-	-	-	-	-0.498506	0.078283	-1.27588	0.021138
ENSG00000087076	HSD17B14	ENSDARG00000054842	hsd17b14	hydroxysteroid 17-beta dehydrogenase 14	0.645788	0.414681	-1.39185	0.406118	-0.311054	0.719445	1.08079	0.163436	0.558543	0.157748	-0.17251	0.831439
ENSG00000086696	HSD17B2	ENSDARG00000045553	hsd17b2	hydroxysteroid 17-beta dehydrogenase 2	-1.39917	5.71389e-13	0.242273	0.922865	-2.13885	0.000175093	-2.38113	4.62992e-05	N/D	N/D	-0.572985	0.582946
ENSG00000130948	HSD17B3	ENSDARG00000023287	hsd17b3	hydroxysteroid 17-beta dehydrogenase 3	0.306095	0.651668	1.73656	0.2198	1.3465	0.0439572	-0.390063	0.657184	-7.2907	7.85207e-23	-0.0230902	0.990498
ENSG00000133835	HSD17B4	ENSDARG00000101239	hsd17b4	hydroxysteroid 17-beta dehydrogenase 4	-0.352009	0.00329483	0.240605	0.810579	-0.0165127	0.971014	-0.257118	0.488575	-1.30971	0.000120209	0.236033	0.702951
ENSG00000132196	HSD17B7	ENSDARG00000088140	hsd17b7	hydroxysteroid 17-beta dehydrogenase 7	0.614641	0.00134948	0.31731	0.812012	0.917933	0.018882	0.600623	0.174705	1.94331	0.000223677	-0.172353	0.907724
ENSG00000204228	HSD17B8	ENSDARG00000001169	hsd17b8	hydroxysteroid 17-beta dehydrogenase 8	-0.456634	0.000138043	-0.193468	0.839567	-0.410277	0.147145	-0.21681	0.52737	-0.386818	0.231834	-0.122049	0.853836
-	-	ENSDARG00000031336	hsd20b2		-	-	-	-	-	-	-	-	-2.18597	9.21675e-05	-0.374135	0.695278
ENSG00000103160	HSDL1	ENSDARG00000041736	hsdl1	hydroxysteroid dehydrogenase like 1	0.504335	1.31593e-05	1.18052	2.81993e-08	1.2271	1.04562e-19	0.0465773	0.83355	-0.351099	0.580448	-0.587035	0.556681
ENSG00000119471	HSDL2	ENSDARG00000002523	hsdl2	hydroxysteroid dehydrogenase like 2	-0.572308	1.28449e-05	0.915782	0.13601	0.153574	0.684119	-0.762208	0.0165953	-1.34763	2.80295e-06	-0.0116686	0.991168
ENSG00000169047	IRS1	ENSDARG00000054087	irs1	insulin receptor substrate 1	0.021525	0.995505	0.265258	0.782473	0.58984	0.044344	0.324583	0.348496	-2.15782	0.000223357	-0.361217	0.737851
ENSG00000185950	IRS2	ENSDARG00000037099	irs2a	insulin receptor substrate 2	-0.57273	0.00034567	0.976296	0.246578	-0.00927758	0.987655	-0.985574	0.0134423	-1.19896	0.145315	-1.63441	0.00139676
ENSG00000185950	IRS2	ENSDARG00000075282	irs2b		-	-	-	-	-	-	-	-	-0.453811	0.281035	0.235758	0.841592
ENSG00000128928	IVD	ENSDARG00000042853	ivd	isovaleryl-CoA dehydrogenase	-1.19903	5.34505e-24	-0.308509	0.771277	-1.32285	1.46386e-05	-1.01434	0.00183438	-1.16344	1.10737e-06	-0.048468	0.948668
ENSG00000174697	LEP	ENSDARG00000091085	lepa	leptin	-	-	-	-	-	-	-	-	N/D	N/D	N/D	N/D
ENSG00000174697	LEP	ENSDARG00000045548	lepb		-	-	-	-	-	-	-	-	N/D	N/D	N/D	N/D
ENSG00000116678	LEPR	ENSDARG00000070961	lepr	leptin receptor	-0.587915	0.000587812	-0.271438	0.923349	-1.22392	0.0763933	-0.952487	0.216387	1.73852	0.000728678	-0.389768	0.734845
ENSG00000196365	LONP1	ENSDARG00000102765	lonp1	lon peptidase 1, mitochondrial	0.122653	0.345719	0.0851391	0.948973	0.181778	0.620663	0.0966387	0.829452	0.430041	0.178835	-1.08278	0.127543
ENSG00000102910	LONP2	ENSDARG00000101438	lonp2	lon peptidase 2, peroxisomal	-0.695084	9.99269e-10	-0.00696823	0.995888	-0.73355	0.00164599	-0.726582	0.00289441	0.366488	0.0545932	0.324509	0.666217
ENSG00000154359	LONRF1	ENSDARG00000075048	lonrf1	LON peptidase N-terminal domain and ring finger 1	-1.20876	1.27979e-20	0.542725	0.497254	-0.858098	0.00456127	-1.40082	2.73911e-06	0.401871	0.453007	0.828986	0.222699
-	-	ENSDARG00000078567	lonrf1l		-	-	-	-	-	-	-	-	-0.968718	0.0244602	-0.337699	0.756558
ENSG00000153395	LPCAT1	ENSDARG00000011506	lpcat1	lysophosphatidylcholine acyltransferase 1	0.811409	8.11184e-06	0.620693	0.4664	0.984411	0.00274721	0.363718	0.371885	-0.421282	0.53802	-1.072	0.277106
ENSG00000087253	LPCAT2	ENSDARG00000053010	lpcat2	lysophosphatidylcholine acyltransferase 2	0.375947	0.161939	2.11005	0.00160609	1.67953	2.10047e-05	-0.430527	0.395221	-0.938888	0.212903	-0.105538	0.942073
ENSG00000111684	LPCAT3	ENSDARG00000075178	lpcat3	lysophosphatidylcholine acyltransferase 3	-0.463054	0.00656051	-0.750755	0.306512	-1.08269	0.000512735	-0.331933	0.398942	0.647283	0.000754401	0.2266	0.780022
ENSG00000176454	LPCAT4	ENSDARG00000035028	lpcat4	lysophosphatidylcholine acyltransferase 4	0.155149	0.382412	0.432052	0.623865	0.243416	0.499906	-0.188637	0.65089	0.00530857	0.996034	N/D	N/D
ENSG00000123684	LPGAT1	ENSDARG00000013542	lpgat1	lysophosphatidylglycerol acyltransferase 1	0.82296	1.52508e-09	0.241264	0.75129	0.757504	0.00092757	0.51624	0.0402686	1.40235	8.21953e-07	-1.599	0.000712739
ENSG00000100294	MCAT	ENSDARG00000016613	mcat	malonyl-CoA-acyl carrier protein transacylase	-0.106403	0.313584	0.407156	0.545801	0.221291	0.441343	-0.185865	0.568973	1.14991	0.00527886	2.68854	0.000293086
ENSG00000168389	MFSD2A	ENSDARG00000030630	mfsd2aa	major facilitator superfamily domain containing 2A	-3.09984	2.31437e-37	-2.00491	0.160985	-4.74407	9.57801e-14	-2.73916	6.20006e-05	-0.430883	0.744893	-0.907925	0.451445
ENSG00000168389	MFSD2A	ENSDARG00000035909	mfsd2ab		-	-	-	-	-	-	-	-	-1.83852	0.00299724	-2.44905	0.00229756
ENSG00000103150	MLYCD	ENSDARG00000104732	mlycd	malonyl-CoA decarboxylase	-1.13103	3.2591e-22	0.270285	0.781331	-0.848466	0.00292095	-1.11875	0.000107937	-1.85726	1.9628e-12	0.0174576	0.989641
ENSG00000133027	PEMT	ENSDARG00000103614	pemt	phosphatidylethanolamine N-methyltransferase	-1.61404	4.54939e-24	-0.181387	0.894955	-1.65942	6.22721e-07	-1.47803	2.00516e-05	-1.2999	0.0437934	-0.519137	0.390308
ENSG00000164751	PEX2	ENSDARG00000062421	pex2	peroxisomal biogenesis factor 2	0.387737	2.20078e-05	0.284491	0.595199	0.682207	0.000244064	0.397715	0.0560457	0.510217	0.228311	0.16296	0.853058
ENSG00000139197	PEX5	ENSDARG00000070654	pex5	peroxisomal biogenesis factor 5	0.0350943	0.705361	0.559259	0.0825114	0.38742	0.0211162	-0.171839	0.402088	-0.0343034	0.934887	0.0353466	0.96474
ENSG00000112357	PEX7	ENSDARG00000042553	pex7	peroxisomal biogenesis factor 7	-0.320607	0.00194553	-0.178951	0.856424	-0.372549	0.194926	-0.193598	0.578666	0.414483	0.210846	0.142282	0.828263
ENSG00000144837	PLA1A	ENSDARG00000102176	pla1a	phospholipase A1 member A	-0.622614	0.000105691	0.37734	0.728094	-0.290326	0.465553	-0.667666	0.076494	1.12336	3.09513e-13	0.918924	0.0679588
ENSG00000069764	PLA2G10	ENSDARG00000099344	zgc:92162	phospholipase A2 group X	-	-	-	-	-	-	-	-	N/D	N/D	N/D	N/D
ENSG00000123739	PLA2G12A	ENSDARG00000070454	pla2g12a	phospholipase A2 group XIIA	-0.677385	1.26043e-08	-0.287701	0.785134	-0.85995	0.00577433	-0.57225	0.100494	-2.18812	1.72872e-12	-1.47482	0.000814182
ENSG00000138308	PLA2G12B	ENSDARG00000015662	pla2g12b	phospholipase A2 group XIIB	-0.268202	0.0423355	0.162852	0.894955	-0.273052	0.45187	-0.435904	0.235933	-1.37897	5.05905e-05	-0.198327	0.796581
ENSG00000103066	PLA2G15	ENSDARG00000103271	pla2g15	phospholipase A2 group XV	-0.119731	0.232343	0.417821	0.485585	0.21969	0.403174	-0.198131	0.503364	1.0588	0.00045703	0.79351	0.151863
ENSG00000176485	PLA2G16	-	-	phospholipase A2 group XVI	-1.28949	5.213e-15	-0.26711	0.709793	-0.821227	0.000247011	-0.554116	0.0239755	N/A	N/A	N/A	N/A
ENSG00000170890	PLA2G1B	ENSDARG00000009153	pla2g1b	phospholipase A2 group IB	1.03274	0.0703054	-1.45868	0.273973	0.124266	0.878692	1.58295	0.0106924	-6.10145	7.45946e-11	-0.584584	0.278175
ENSG00000188257	PLA2G2A	-	-	phospholipase A2 group IIA	-0.742776	2.77401e-06	-1.10538	0.710115	-2.14389	0.0274554	-1.03851	0.374976	N/A	N/A	N/A	N/A
ENSG00000187980	PLA2G2C	-	-	phospholipase A2 group IIC	-	-	-	-	-	-	-	-	N/A	N/A	N/A	N/A
ENSG00000117215	PLA2G2D	-	-	phospholipase A2 group IID	-0.58047	1.61838e-06	0.655406	0.813067	-2.2638	0.0048173	-2.91921	0.000303141	N/A	N/A	N/A	N/A
ENSG00000116711	PLA2G4A	ENSDARG00000024546	pla2g4aa	phospholipase A2 group IVA	-1.52534	1.38885e-15	-0.287472	0.880514	-2.07108	1.64706e-05	-1.7836	0.000306211	-0.197784	0.745353	-0.276322	0.76404
ENSG00000116711	PLA2G4A	ENSDARG00000017141	pla2g4ab		-	-	-	-	-	-	-	-	-2.26303	0.00186633	N/D	N/D
ENSG00000243708	PLA2G4B	-	-	phospholipase A2 group IVB	0.0916256	0.830563	0.912346	0.696255	0.338123	0.741763	-0.574223	0.537525	N/A	N/A	N/A	N/A
ENSG00000105499	PLA2G4C	ENSDARG00000101721	pla2g4c	phospholipase A2 group IVC	1.08752	6.45375e-10	0.0532489	0.978725	1.10809	0.00529987	1.05484	0.012047	1.94107	0.120065	N/D	N/D
ENSG00000105499	PLA2G4C	ENSDARG00000033355	zgc:101699		-	-	-	-	-	-	-	-	-1.84565	5.77409e-05	-1.53264	0.0947124
ENSG00000188089	PLA2G4E	-	-	phospholipase A2 group IVE	-	-	-	-	-	-	-	-	N/A	N/A	N/A	N/A
ENSG00000168907	PLA2G4F	ENSDARG00000056535	pla2g4f.1	phospholipase A2 group IVF	1.71459	0.117952	-0.649405	0.90384	0.65146	0.697412	1.30087	0.446408	2.58814	0.00899801	1.80337	0.135336
ENSG00000168907	PLA2G4F	ENSDARG00000070953	pla2g4f.2		-	-	-	-	-	-	-	-	N/D	N/D	N/D	N/D
-	-	ENSDARG00000042090	si:ch73-55i23.1	Predicted to have phospholipase activity	-	-	-	-	-	-	-	-	-2.71759	3.89898e-11	-1.12563	0.134492
ENSG00000127472	PLA2G5	-	-	phospholipase A2 group V	-1.33238	2.24108e-14	-0.42958	0.705383	-1.80047	2.17313e-07	-1.37089	0.000188665	N/A	N/A	N/A	N/A
ENSG00000184381	PLA2G6	ENSDARG00000060921	pla2g6	phospholipase A2 group VI	0.985396	1.16883e-11	1.10422	0.0987533	1.54302	1.68094e-06	0.438796	0.273559	-0.0512275	0.907188	-0.563811	0.393596
ENSG00000146070	PLA2G7	ENSDARG00000003584	pla2g7	phospholipase A2 group VII	-0.11254	0.374154	0.567513	0.69618	-0.346343	0.536822	-0.913857	0.0783308	-0.757454	0.0481411	-0.00948716	0.99121
ENSG00000153246	PLA2R1	ENSDARG00000077474	pla2r1	phospholipase A2 receptor 1	-1.86089	4.64147e-25	-1.10454	0.212282	-2.82651	1.96739e-13	-1.72197	1.36972e-05	-1.69216	0.253692	-0.183309	0.926577
ENSG00000137055	PLAA	ENSDARG00000042728	plaa	phospholipase A2 activating protein	0.0562583	0.4997	0.260924	0.580087	0.0757478	0.72714	-0.185176	0.37437	0.762317	0.00283643	-0.0271375	0.963965
ENSG00000214456	PLIN5	-	-	perilipin 5	-0.275088	0.0551275	0.156041	0.930665	-0.0283975	0.964147	-0.184439	0.758494	N/A	N/A	N/A	N/A
ENSG00000186951	PPARA	ENSDARG00000031777	pparaa	peroxisome proliferator activated receptor alpha	-0.402852	0.00236876	0.0182511	0.988492	-0.11713	0.740741	-0.135382	0.726829	-0.702104	0.173378	-0.526185	0.501999
ENSG00000186951	PPARA	ENSDARG00000054323	pparab		-	-	-	-	-	-	-	-	-1.26472	0.0257982	-1.39679	0.134076
ENSG00000112033	PPARD	ENSDARG00000044525	pparda	peroxisome proliferator activated receptor delta	0.330488	0.0208091	-0.798488	0.222212	-0.274751	0.422149	0.523737	0.117083	-1.6078	7.66695e-07	0.258835	0.752589
ENSG00000112033	PPARD	ENSDARG00000009473	ppardb		-	-	-	-	-	-	-	-	-0.764848	0.0676413	0.257106	0.67585
ENSG00000132170	PPARG	ENSDARG00000031848	pparg	peroxisome proliferator activated receptor gamma	0.280966	0.22999	1.19996	0.0293028	0.77102	0.011498	-0.428936	0.226385	-0.132934	0.769946	-0.125632	0.891259
ENSG00000109819	PPARGC1A	ENSDARG00000067829	ppargc1a	PPARG coactivator 1 alpha	-1.48136	5.68925e-12	-2.12738	0.0127007	-3.0346	3.86394e-11	-0.90722	0.0959151	-0.849241	0.18516	0.000623549	0.999663
ENSG00000155846	PPARGC1B	ENSDARG00000101569	ppargc1b	PPARG coactivator 1 beta	0.338137	0.0437244	-0.205566	0.872276	0.158339	0.711286	0.363904	0.372924	-0.451626	0.249287	1.1392	0.0286775
ENSG00000156471	PTDSS1	ENSDARG00000012588	ptdss1a	phosphatidylserine synthase 1	0.205319	0.0610797	0.297163	0.690629	0.500613	0.046531	0.20345	0.517746	-0.136683	0.799991	-0.0757725	0.88615
ENSG00000156471	PTDSS1	ENSDARG00000102114	ptdss1b		-	-	-	-	-	-	-	-	-0.980455	0.179461	-0.253032	0.850212
ENSG00000174915	PTDSS2	ENSDARG00000101018	ptdss2	phosphatidylserine synthase 2	0.377757	0.000149065	0.0656396	0.953978	0.350891	0.191313	0.285251	0.345029	-0.122764	0.828687	-1.75489	2.11922e-05
ENSG00000116171	SCP2	ENSDARG00000012194	scp2a	sterol carrier protein 2	-1.24242	2.1195e-15	-0.600306	0.46967	-1.33269	1.81656e-05	-0.73238	0.0351646	-1.91455	7.57058e-21	-0.58291	0.430278
ENSG00000116171	SCP2	ENSDARG00000102356	scp2b		-	-	-	-	-	-	-	-	1.47331	1.9803e-05	0.610843	0.373143
ENSG00000204370	SDHD	ENSDARG00000055712	sdhda	succinate dehydrogenase complex subunit D	-0.624968	5.11095e-09	-0.620479	0.230083	-0.945184	2.93167e-05	-0.324704	0.238066	1.54499	0.278048	0.243571	0.872456
ENSG00000204370	SDHD	ENSDARG00000030139	sdhdb		-	-	-	-	-	-	-	-	0.170317	0.664272	0.520403	0.0339126
ENSG00000143416	SELENBP1	ENSDARG00000024717	selenbp1	selenium binding protein 1	-0.261572	0.0464826	-0.357517	0.753629	-0.268329	0.512718	0.0891873	0.867171	0.445697	0.120576	1.03495	0.0204686
ENSG00000183291	SELENOF	ENSDARG00000099664	selenof	selenoprotein F	0.00706874	0.976747	0.138856	0.844655	0.18693	0.401712	0.0480735	0.873276	-0.260743	0.286457	-0.842242	0.224904
ENSG00000211450	SELENOH	ENSDARG00000093022	selenoh	selenoprotein H	0.107822	0.330265	0.205294	0.792279	0.317228	0.201607	0.111934	0.730179	1.58243	9.88962e-06	1.10792	0.0338415
ENSG00000138018	SELENOI	ENSDARG00000060484	selenoi	selenoprotein I	-0.196697	0.104997	0.104926	0.931934	0.0124501	0.978	-0.0924762	0.827779	0.803287	0.0363082	-0.558812	0.460719
-	-	ENSDARG00000087277	selenoj		-	-	-	-	-	-	-	-	-0.761861	0.000200509	-0.448421	0.65915
ENSG00000113811	SELENOK	ENSDARG00000100823	selenok	selenoprotein K	0.0235741	0.867289	0.153025	0.816788	0.19364	0.369879	0.040615	0.891935	-0.501919	0.0485447	-1.37255	4.24807e-05
-	-	ENSDARG00000088444	selenol		-	-	-	-	-	-	-	-	-0.703331	0.0524069	0.112185	0.941168
ENSG00000198832	SELENOM	ENSDARG00000051957	selenom	selenoprotein M	1.28387	0.012031	0.10072	0.975205	0.666212	0.350608	0.565491	0.485808	0.539374	0.572912	0.129772	0.931439
ENSG00000162430	SELENON	ENSDARG00000033616	selenon	selenoprotein N	0.352251	0.00224007	-0.586627	0.0777168	-0.156376	0.429673	0.430251	0.0182338	0.452921	0.359964	-0.0399309	0.971564
ENSG00000073169	SELENOO	ENSDARG00000041951	selenoo1	selenoprotein O	-0.479051	5.67739e-05	0.39096	0.692853	-0.153767	0.706582	-0.544728	0.134851	1.46038	0.00779825	0.175415	0.765432
ENSG00000073169	SELENOO	ENSDARG00000014395	selenoo2		-	-	-	-	-	-	-	-	-0.0209775	0.986994	1.47109	0.249854
ENSG00000250722	SELENOP	ENSDARG00000093549	selenop	selenoprotein P	-0.785332	8.72058e-09	-0.306975	0.71949	-0.669982	0.0146528	-0.363008	0.259732	0.038115	0.952582	N/D	N/D
ENSG00000250722	SELENOP	ENSDARG00000079727	selenop2		-	-	-	-	-	-	-	-	-0.536171	0.369921	N/D	N/D
ENSG00000131871	SELENOS	ENSDARG00000070097	selenos	selenoprotein S	0.163161	0.138358	0.205468	0.793251	0.24004	0.355903	0.0345721	0.92647	-0.416126	0.240053	N/D	N/D
ENSG00000198843	SELENOT	ENSDARG00000058354	selenot1a	selenoprotein T	-0.0996198	0.164946	-0.123335	0.758976	-0.0576019	0.711516	0.065733	0.700069	0.00904796	0.974939	-0.0993361	0.900928
ENSG00000198843	SELENOT	ENSDARG00000027595	selenot1b		-	-	-	-	-	-	-	-	0.272764	0.45946	-0.210251	0.682812
-	-	ENSDARG00000023220	selenot2		-	-	-	-	-	-	-	-	0.55872	0.00900046	0.0425979	0.962995
-	-	ENSDARG00000057378	selenou1a		-	-	-	-	-	-	-	-	-1.14281	4.11124e-05	N/D	N/D
-	-	ENSDARG00000087059	selenou1b		-	-	-	-	-	-	-	-	-1.49147	0.175592	N/D	N/D
ENSG00000178980	SELENOW	ENSDARG00000035136	selenow1	selenoprotein W	-0.540158	0.00021431	-0.126709	0.93386	-0.788739	0.0276412	-0.66203	0.0890383	-0.191648	0.632418	N/D	N/D
-	-	ENSDARG00000038228	selenow2a		-	-	-	-	-	-	-	-	-0.674133	0.000126546	N/D	N/D
-	-	ENSDARG00000089936	selenow2b		-	-	-	-	-	-	-	-	1.22632	0.388216	N/D	N/D
ENSG00000080546	SESN1	ENSDARG00000020693	sesn1	sestrin 1	-0.645928	1.03812e-07	-0.418069	0.624817	-0.860271	0.00349516	-0.442202	0.197855	-0.0834109	0.927458	0.263297	0.725009
ENSG00000130766	SESN2	ENSDARG00000070012	sesn2	sestrin 2	-0.0267466	0.776852	-0.0919432	0.956817	0.0309459	0.955183	0.122889	0.822433	-0.0784106	0.921349	-2.00612	0.0429837
ENSG00000149212	SESN3	ENSDARG00000015822	sesn3	sestrin 3	-0.358277	0.0176568	-1.23756	0.309257	-0.903202	0.103825	0.334356	0.638868	0.479983	0.164246	-0.0428987	0.968617
ENSG00000198964	SGMS1	ENSDARG00000029621	sgms1	sphingomyelin synthase 1	-0.223959	0.00929853	-0.380438	0.470819	-0.531274	0.00982493	-0.150836	0.573963	0.499623	0.493735	0.513875	0.631249
ENSG00000164023	SGMS2	ENSDARG00000052520	sgms2a	sphingomyelin synthase 2	-1.19875	3.06258e-09	-0.140623	0.934183	-1.09247	0.00508014	-0.951848	0.0227215	N/D	N/D	-0.425575	0.772342
ENSG00000164023	SGMS2	ENSDARG00000036897	sgms2b		-	-	-	-	-	-	-	-	2.60723	0.044654	1.54966	0.111236
ENSG00000100372	SLC25A17	ENSDARG00000061684	slc25a17	solute carrier family 25 member 17	-0.0690976	0.419809	-0.149842	0.785134	-0.0705669	0.735929	0.0792754	0.730574	-1.71374	8.59879e-05	-0.317907	0.557383
ENSG00000140284	SLC27A2	ENSDARG00000036237	slc27a2a	solute carrier family 27 member 2	-1.50606	3.11679e-12	-0.788172	0.548889	-1.95599	2.82158e-05	-1.16782	0.0239403	-1.57441	0.00443766	-0.146167	0.910094
ENSG00000140284	SLC27A2	ENSDARG00000100731	slc27a2b		-	-	-	-	-	-	-	-	-0.986605	0.00018018	0.984034	0.239473
ENSG00000166311	SMPD1	ENSDARG00000076121	smpd1	sphingomyelin phosphodiesterase 1	-0.448808	9.55538e-06	-0.304601	0.678482	-0.811519	0.000653157	-0.506918	0.0555429	-1.41688	4.76148e-05	-0.0483559	0.957761
ENSG00000135587	SMPD2	ENSDARG00000040523	smpd2a	sphingomyelin phosphodiesterase 2	0.354839	0.00133002	-0.226084	0.82679	0.219769	0.526626	0.445852	0.186301	3.74691	2.24308e-11	3.97867	9.57206e-19
ENSG00000135587	SMPD2	ENSDARG00000052701	smpd2b		-	-	-	-	-	-	-	-	-0.0931559	0.878596	0.537286	0.255856
ENSG00000103056	SMPD3	ENSDARG00000098226	smpd3	sphingomyelin phosphodiesterase 3	-2.9621	1.65068e-48	0.235862	0.90858	-3.14024	3.53688e-11	-3.3761	1.03903e-12	N/D	N/D	-0.913126	0.460925
ENSG00000136699	SMPD4	ENSDARG00000020730	smpd4	sphingomyelin phosphodiesterase 4	0.436763	1.22568e-09	-0.183782	0.654226	0.343686	0.0141158	0.527468	0.000157478	0.529089	0.0454634	-0.0733943	0.923158
ENSG00000204791	SMPD5	ENSDARG00000059811	smpd5		-	-	-	-	-	-	-	-	1.6176	7.72571e-05	1.56868	0.0286775
ENSG00000172594	SMPDL3A	ENSDARG00000053119	smpdl3a	sphingomyelin phosphodiesterase acid like 3A	-0.546409	3.54824e-05	-0.421485	0.643408	-0.606461	0.0605539	-0.184976	0.66404	-1.19024	0.000532875	-0.171056	0.837927
ENSG00000130768	SMPDL3B	ENSDARG00000010130	smpdl3b	sphingomyelin phosphodiesterase acid like 3B	0.384354	0.538743	-3.00179	0.00883472	-2.23004	0.000783327	0.771752	0.332592	-2.40066	0.0690845	0.0450466	0.964631
ENSG00000090054	SPTLC1	ENSDARG00000042995	sptlc1	serine palmitoyltransferase long chain base subunit 1	-0.296668	0.0052068	-0.443042	0.541271	-0.657504	0.0154328	-0.214461	0.537369	0.702832	3.5581e-05	0.0303188	0.9696
ENSG00000100596	SPTLC2	ENSDARG00000018976	sptlc2a	serine palmitoyltransferase long chain base subunit 2	0.0483915	0.588625	0.11142	0.828891	0.0429141	0.825745	-0.0685059	0.74068	0.108652	0.770473	0.117304	0.911364
ENSG00000100596	SPTLC2	ENSDARG00000074287	sptlc2b		-	-	-	-	-	-	-	-	0.604347	0.189907	0.599578	0.525975
ENSG00000172296	SPTLC3	ENSDARG00000030743	sptlc3	serine palmitoyltransferase long chain base subunit 3	-1.16414	5.36144e-14	-0.824009	0.249453	-1.41024	4.62942e-06	-0.586236	0.100983	0.357818	0.259314	0.473055	0.489802
ENSG00000165389	SPTSSA	ENSDARG00000071203	sptssa	serine palmitoyltransferase small subunit A	0.430153	0.0119186	-0.140063	0.925355	0.388994	0.318037	0.529057	0.188804	1.03014	0.000476654	-0.659339	0.231597
ENSG00000196542	SPTSSB	ENSDARG00000091658	sptssb	serine palmitoyltransferase small subunit B	-0.116199	0.0128796	-2.16423	0.133116	-2.40653	0.000702872	-0.242303	0.81057	N/D	N/D	N/D	N/D
ENSG00000122691	TWIST1	ENSDARG00000030402	twist1a	twist family bHLH transcription factor 1	-0.266059	0.30546	-1.11568	0.514042	-0.847207	0.240245	0.26847	0.766952	N/D	N/D	N/D	N/D
ENSG00000122691	TWIST1	ENSDARG00000076010	twist1b		-	-	-	-	-	-	-	-	N/D	N/D	N/D	N/D
ENSG00000156521	TYSND1	ENSDARG00000074895	tysnd1	trypsin domain containing 1	0.436889	0.00028322	0.776358	0.122353	0.71067	0.00389686	-0.0656873	0.862296	0.480072	0.291287	-0.12713	0.853611
