## Supplemental Data File 5 for "Phospholipid isotope tracing reveals β-catenin-driven suppression of phosphatidylcholine metabolism in hepatocellular carcinoma"

### Sheet: Sheet1
Primer	Sequence
CTNNB1_Forward	5'-CTTCACCTGACAGATCCAAGTC-3'
CTNNB1_Reverse	5'-CCTTCCATCCCTTCCTGTTTAG-3'
GLUL_Forward	5'-GTGAAGACTTTGGAGTGATAG-3'
GLUL_Reverse	5'-GATGTACTTCAGACCATTCTC-3'
CPT1_Forward	5'-GCATCGGCTTGGATTTATTAAGG-3'
CPT1_Reverse	5'-CACTGAGAAAGCACACCATTTC-3'
